# Endonucleolytic RNA cleavage drives changes in gene expression during the innate immune response

**DOI:** 10.1101/2023.09.01.555507

**Authors:** Agnes Karasik, Hernan A. Lorenzi, Andrew V. DePass, Nicholas R. Guydosh

## Abstract

Viral infection triggers several dsRNA sensors that lead to changes in gene expression in the cell. One of these sensors activates an endonuclease, RNase L, that cleaves single stranded RNA. However, how the resultant widespread RNA fragmentation affects gene expression is not fully understood. Here we show that this fragmentation induces the Ribotoxic Stress Response via ZAKα, potentially through ribosome collisions. The p38 and JNK pathways that are activated as part of this response promote outcomes that inhibit the virus, such as programmed cell death. We also show that RNase L limits the translation of stress-responsive genes, including antiviral *IFIT* mRNAs and *GADD34* that encodes an antagonist of the Integrated Stress Response. Intriguingly, we found the activity of the generic endonuclease, RNase A, recapitulates many of the same molecular phenotypes as activated RNase L, demonstrating how widespread RNA cleavage can evoke an antiviral program.

**Highlights:**

- Activated RNase L acts with dsRNA-sensing pathways to promote cell signaling
- RNA fragmentation induces transcription through ZAKα signaling
- Activation of RNase L modulates levels of eIF2α phosphorylation
- Translation of the *GADD34* and *IFIT* mRNAs is inhibited by active RNase L
