## Supplementary material for "Endonucleolytic RNA cleavage drives changes in gene expression during the innate immune response": Table S3

### Sheet: p38 JNK targets upregulated
p38 or JNK target genes upregulated in WT and 2-5A treated cells
ENSG00000090020
ENSG00000173846
ENSG00000177606
ENSG00000116717
ENSG00000142871
ENSG00000265972
ENSG00000143384
ENSG00000143190
ENSG00000162772
ENSG00000143507
ENSG00000107485
ENSG00000107968
ENSG00000150347
ENSG00000215182
ENSG00000117983
ENSG00000148926
ENSG00000089692
ENSG00000111266
ENSG00000100906
ENSG00000170345
ENSG00000140443
ENSG00000008710
ENSG00000185338
ENSG00000102908
ENSG00000170836
ENSG00000125398
ENSG00000184557
ENSG00000169710
ENSG00000101665
ENSG00000099860
ENSG00000130513
ENSG00000128016
ENSG00000105204
ENSG00000105327
ENSG00000095752
ENSG00000143878
ENSG00000153094
ENSG00000115009
ENSG00000124216
ENSG00000100393
ENSG00000163932
ENSG00000169429
ENSG00000163739
ENSG00000171522
ENSG00000120738
ENSG00000113070
ENSG00000169252
ENSG00000120129
ENSG00000078401
ENSG00000118689
ENSG00000118523
ENSG00000136244
ENSG00000136997
ENSG00000182759

### Sheet: IFN-related genes upregulated
IFN-related genes upregulated in WT and poly I:C treated cells
ENSG00000090020
ENSG00000173846
ENSG00000177606
ENSG00000116717
ENSG00000142871
ENSG00000265972
ENSG00000143384
ENSG00000143190
ENSG00000162772
ENSG00000143507
ENSG00000107485
ENSG00000107968
ENSG00000150347
ENSG00000215182
ENSG00000117983
ENSG00000148926
ENSG00000089692
ENSG00000111266
ENSG00000100906
ENSG00000170345
ENSG00000140443
ENSG00000008710
ENSG00000185338
ENSG00000102908
ENSG00000170836
ENSG00000125398
ENSG00000184557
ENSG00000169710
ENSG00000101665
ENSG00000099860
ENSG00000130513
ENSG00000128016
ENSG00000105204
ENSG00000105327
ENSG00000095752
ENSG00000143878
ENSG00000153094
ENSG00000115009
ENSG00000124216
ENSG00000100393
ENSG00000163932
ENSG00000169429
ENSG00000163739
ENSG00000171522
ENSG00000120738
ENSG00000113070
ENSG00000169252
ENSG00000120129
ENSG00000078401
ENSG00000118689
ENSG00000118523
ENSG00000136244
ENSG00000136997
ENSG00000182759

### Sheet: complete list JNK p38
JNK/p38 combined list from Harmonizome
ENSG00000165029
ENSG00000085563
ENSG00000097007
ENSG00000076555
ENSG00000144476
ENSG00000068366
ENSG00000143537
ENSG00000151694
ENSG00000141433
ENSG00000181092
ENSG00000159346
ENSG00000148926
ENSG00000282608
ENSG00000120907
ENSG00000170214
ENSG00000150594
ENSG00000274286
ENSG00000184160
ENSG00000169252
ENSG00000173020
ENSG00000204305
ENSG00000123908
ENSG00000135744
ENSG00000144891
ENSG00000180772
ENSG00000204472
ENSG00000164022
ENSG00000106305
ENSG00000170776
ENSG00000142208
ENSG00000105221
ENSG00000108839
ENSG00000161905
ENSG00000012779
ENSG00000154188
ENSG00000091879
ENSG00000135046
ENSG00000100823
ENSG00000171388
ENSG00000134817
ENSG00000118137
ENSG00000239713
ENSG00000091583
ENSG00000142192
ENSG00000157500
ENSG00000165272
ENSG00000109321
ENSG00000175220
ENSG00000116584
ENSG00000150347
ENSG00000162704
ENSG00000137486
ENSG00000141480
ENSG00000123268
ENSG00000115966
ENSG00000162772
ENSG00000128272
ENSG00000118217
ENSG00000149311
ENSG00000185883
ENSG00000175054
ENSG00000103126
ENSG00000002330
ENSG00000087088
ENSG00000105327
ENSG00000171791
ENSG00000171552
ENSG00000153094
ENSG00000186716
ENSG00000126581
ENSG00000023445
ENSG00000089685
ENSG00000125845
ENSG00000125378
ENSG00000153162
ENSG00000138696
ENSG00000157764
ENSG00000172270
ENSG00000108561
ENSG00000125730
ENSG00000106804
ENSG00000074410
ENSG00000122786
ENSG00000164047
ENSG00000162909
ENSG00000105483
ENSG00000137752
ENSG00000106144
ENSG00000164305
ENSG00000064012
ENSG00000036828
ENSG00000105974
ENSG00000060339
ENSG00000100147
ENSG00000102970
ENSG00000108691
ENSG00000115009
ENSG00000102962
ENSG00000213927
ENSG00000271503
ENSG00000134057
ENSG00000110092
ENSG00000118971
ENSG00000163823
ENSG00000121807
ENSG00000160791
ENSG00000126353
ENSG00000170458
ENSG00000090659
ENSG00000122223
ENSG00000004468
ENSG00000101017
ENSG00000102245
ENSG00000026508
ENSG00000135404
ENSG00000114013
ENSG00000125810
ENSG00000117399
ENSG00000101224
ENSG00000070831
ENSG00000097046
ENSG00000039068
ENSG00000140945
ENSG00000179776
ENSG00000135446
ENSG00000108465
ENSG00000124762
ENSG00000129757
ENSG00000147889
ENSG00000245848
ENSG00000172216
ENSG00000153879
ENSG00000203760
ENSG00000139624
ENSG00000003402
ENSG00000001626
ENSG00000149554
ENSG00000183765
ENSG00000072609
ENSG00000100604
ENSG00000080644
ENSG00000127586
ENSG00000168802
ENSG00000181885
ENSG00000069493
ENSG00000092009
ENSG00000118432
ENSG00000188822
ENSG00000170037
ENSG00000118260
ENSG00000143162
ENSG00000132693
ENSG00000105662
ENSG00000164400
ENSG00000108342
ENSG00000103653
ENSG00000101266
ENSG00000118523
ENSG00000164733
ENSG00000143387
ENSG00000006210
ENSG00000163739
ENSG00000107562
ENSG00000145824
ENSG00000169429
ENSG00000163464
ENSG00000180871
ENSG00000121966
ENSG00000165168
ENSG00000172115
ENSG00000197408
ENSG00000142871
ENSG00000204843
ENSG00000134574
ENSG00000204580
ENSG00000162733
ENSG00000107201
ENSG00000176797
ENSG00000171711
ENSG00000184047
ENSG00000075711
ENSG00000152592
ENSG00000105877
ENSG00000102580
ENSG00000136982
ENSG00000120129
ENSG00000143507
ENSG00000111266
ENSG00000158716
ENSG00000133878
ENSG00000105204
ENSG00000101412
ENSG00000078401
ENSG00000102189
ENSG00000138798
ENSG00000146648
ENSG00000120738
ENSG00000135373
ENSG00000173674
ENSG00000055332
ENSG00000187840
ENSG00000197561
ENSG00000066044
ENSG00000136960
ENSG00000100393
ENSG00000085832
ENSG00000141736
ENSG00000012061
ENSG00000089248
ENSG00000140009
ENSG00000134954
ENSG00000006468
ENSG00000139083
ENSG00000131558
ENSG00000158769
ENSG00000164251
ENSG00000117525
ENSG00000026103
ENSG00000117560
ENSG00000169710
ENSG00000104921
ENSG00000160752
ENSG00000138685
ENSG00000140285
ENSG00000196924
ENSG00000137312
ENSG00000132589
ENSG00000037280
ENSG00000115414
ENSG00000170345
ENSG00000150907
ENSG00000118689
ENSG00000171049
ENSG00000116717
ENSG00000099860
ENSG00000130222
ENSG00000102145
ENSG00000107485
ENSG00000145321
ENSG00000106633
ENSG00000023909
ENSG00000130513
ENSG00000263761
ENSG00000131095
ENSG00000259384
ENSG00000159224
ENSG00000152661
ENSG00000156052
ENSG00000078369
ENSG00000127928
ENSG00000183098
ENSG00000100351
ENSG00000177885
ENSG00000126010
ENSG00000082701
ENSG00000148180
ENSG00000243955
ENSG00000084207
ENSG00000188486
ENSG00000170961
ENSG00000244734
ENSG00000113070
ENSG00000213934
ENSG00000105856
ENSG00000101336
ENSG00000121764
ENSG00000137252
ENSG00000094631
ENSG00000019991
ENSG00000100644
ENSG00000189403
ENSG00000100292
ENSG00000135486
ENSG00000138668
ENSG00000174775
ENSG00000196639
ENSG00000134489
ENSG00000117594
ENSG00000203857
ENSG00000203859
ENSG00000102878
ENSG00000109971
ENSG00000106211
ENSG00000170276
ENSG00000109854
ENSG00000166736
ENSG00000115317
ENSG00000090339
ENSG00000076662
ENSG00000131203
ENSG00000142166
ENSG00000171855
ENSG00000111537
ENSG00000183709
ENSG00000017427
ENSG00000140443
ENSG00000167244
ENSG00000141753
ENSG00000167779
ENSG00000104365
ENSG00000269335
ENSG00000136634
ENSG00000095752
ENSG00000113302
ENSG00000169194
ENSG00000112115
ENSG00000177663
ENSG00000144730
ENSG00000150782
ENSG00000115008
ENSG00000125538
ENSG00000109471
ENSG00000162891
ENSG00000127318
ENSG00000110944
ENSG00000162892
ENSG00000166090
ENSG00000197272
ENSG00000008517
ENSG00000113520
ENSG00000136244
ENSG00000134352
ENSG00000111653
ENSG00000122641
ENSG00000184216
ENSG00000090376
ENSG00000126456
ENSG00000164171
ENSG00000115232
ENSG00000161638
ENSG00000169896
ENSG00000138448
ENSG00000150093
ENSG00000160255
ENSG00000259207
ENSG00000115221
ENSG00000105855
ENSG00000150995
ENSG00000163207
ENSG00000096968
ENSG00000177606
ENSG00000114166
ENSG00000172977
ENSG00000158445
ENSG00000128052
ENSG00000170498
ENSG00000167748
ENSG00000113889
ENSG00000133703
ENSG00000170421
ENSG00000089692
ENSG00000167613
ENSG00000122188
ENSG00000129988
ENSG00000174697
ENSG00000100097
ENSG00000108679
ENSG00000205076
ENSG00000113368
ENSG00000123384
ENSG00000182759
ENSG00000169032
ENSG00000126934
ENSG00000034152
ENSG00000065559
ENSG00000108984
ENSG00000076984
ENSG00000130758
ENSG00000173327
ENSG00000085511
ENSG00000197442
ENSG00000135341
ENSG00000107968
ENSG00000100030
ENSG00000185386
ENSG00000188130
ENSG00000156711
ENSG00000112062
ENSG00000102882
ENSG00000107643
ENSG00000162889
ENSG00000089022
ENSG00000258839
ENSG00000143384
ENSG00000135679
ENSG00000068305
ENSG00000081189
ENSG00000103313
ENSG00000105976
ENSG00000240972
ENSG00000207744
ENSG00000208017
ENSG00000234883
ENSG00000284536
ENSG00000283762
ENSG00000283824
ENSG00000207808
ENSG00000207562
ENSG00000187098
ENSG00000196611
ENSG00000137745
ENSG00000157227
ENSG00000087245
ENSG00000149968
ENSG00000100985
ENSG00000095002
ENSG00000173531
ENSG00000138379
ENSG00000147649
ENSG00000198793
ENSG00000198788
ENSG00000145113
ENSG00000215182
ENSG00000117983
ENSG00000118513
ENSG00000136997
ENSG00000172936
ENSG00000168530
ENSG00000065534
ENSG00000034971
ENSG00000105835
ENSG00000158092
ENSG00000140396
ENSG00000165795
ENSG00000173848
ENSG00000102908
ENSG00000131196
ENSG00000116044
ENSG00000109320
ENSG00000100906
ENSG00000064300
ENSG00000136352
ENSG00000007171
ENSG00000164867
ENSG00000074181
ENSG00000136999
ENSG00000007952
ENSG00000086991
ENSG00000181019
ENSG00000144852
ENSG00000143257
ENSG00000177463
ENSG00000113580
ENSG00000133636
ENSG00000090273
ENSG00000197822
ENSG00000115758
ENSG00000082556
ENSG00000099985
ENSG00000089041
ENSG00000175591
ENSG00000171631
ENSG00000149269
ENSG00000180370
ENSG00000137843
ENSG00000227345
ENSG00000168078
ENSG00000188389
ENSG00000139515
ENSG00000162366
ENSG00000174516
ENSG00000163737
ENSG00000109272
ENSG00000081913
ENSG00000040199
ENSG00000162896
ENSG00000121879
ENSG00000105851
ENSG00000145675
ENSG00000008710
ENSG00000123143
ENSG00000116711
ENSG00000184381
ENSG00000146070
ENSG00000104368
ENSG00000122861
ENSG00000011422
ENSG00000197943
ENSG00000075651
ENSG00000129219
ENSG00000122194
ENSG00000166851
ENSG00000173846
ENSG00000140464
ENSG00000135241
ENSG00000064835
ENSG00000143190
ENSG00000204531
ENSG00000132170
ENSG00000109819
ENSG00000138032
ENSG00000170836
ENSG00000172531
ENSG00000167641
ENSG00000113575
ENSG00000117450
ENSG00000117592
ENSG00000132356
ENSG00000111725
ENSG00000072062
ENSG00000154229
ENSG00000166501
ENSG00000163932
ENSG00000171132
ENSG00000027075
ENSG00000067606
ENSG00000184304
ENSG00000105287
ENSG00000115825
ENSG00000126457
ENSG00000143801
ENSG00000173692
ENSG00000101843
ENSG00000169403
ENSG00000171862
ENSG00000125384
ENSG00000171522
ENSG00000124212
ENSG00000073756
ENSG00000169398
ENSG00000120899
ENSG00000105894
ENSG00000179295
ENSG00000075785
ENSG00000136238
ENSG00000132155
ENSG00000116473
ENSG00000079337
ENSG00000091428
ENSG00000165105
ENSG00000068028
ENSG00000139687
ENSG00000168214
ENSG00000122707
ENSG00000173039
ENSG00000143839
ENSG00000104918
ENSG00000079313
ENSG00000143207
ENSG00000067560
ENSG00000143878
ENSG00000155366
ENSG00000137275
ENSG00000143622
ENSG00000152214
ENSG00000067900
ENSG00000134318
ENSG00000105372
ENSG00000100784
ENSG00000108443
ENSG00000124813
ENSG00000163191
ENSG00000163221
ENSG00000196154
ENSG00000197956
ENSG00000143546
ENSG00000163220
ENSG00000267534
ENSG00000173432
ENSG00000073060
ENSG00000111319
ENSG00000007908
ENSG00000188404
ENSG00000075213
ENSG00000162430
ENSG00000117601
ENSG00000106366
ENSG00000116560
ENSG00000096717
ENSG00000155380
ENSG00000181856
ENSG00000103546
ENSG00000108576
ENSG00000090020
ENSG00000170365
ENSG00000175387
ENSG00000166949
ENSG00000141646
ENSG00000113658
ENSG00000101665
ENSG00000172062
ENSG00000205571
ENSG00000166311
ENSG00000135587
ENSG00000103056
ENSG00000124216
ENSG00000185338
ENSG00000184557
ENSG00000142168
ENSG00000115904
ENSG00000125398
ENSG00000185591
ENSG00000172845
ENSG00000008294
ENSG00000176170
ENSG00000066336
ENSG00000118785
ENSG00000197122
ENSG00000072310
ENSG00000174780
ENSG00000157005
ENSG00000115415
ENSG00000168610
ENSG00000166888
ENSG00000104375
ENSG00000113387
ENSG00000188612
ENSG00000184900
ENSG00000165025
ENSG00000100324
ENSG00000160551
ENSG00000149930
ENSG00000164362
ENSG00000105329
ENSG00000092969
ENSG00000106799
ENSG00000137801
ENSG00000102265
ENSG00000035862
ENSG00000104067
ENSG00000137462
ENSG00000164342
ENSG00000136869
ENSG00000187554
ENSG00000041982
ENSG00000232810
ENSG00000104689
ENSG00000120889
ENSG00000141655
ENSG00000164761
ENSG00000067182
ENSG00000120949
ENSG00000049249
ENSG00000121858
ENSG00000120659
ENSG00000102524
ENSG00000125657
ENSG00000079308
ENSG00000141510
ENSG00000073282
ENSG00000078900
ENSG00000127191
ENSG00000175104
ENSG00000038382
ENSG00000092439
ENSG00000145777
ENSG00000265972
ENSG00000077498
ENSG00000175567
ENSG00000131015
ENSG00000049247
ENSG00000162692
ENSG00000038427
ENSG00000035403
ENSG00000111424
ENSG00000112715
ENSG00000150630
ENSG00000109072
ENSG00000110799
ENSG00000104415
ENSG00000162552
ENSG00000114251
ENSG00000101966
ENSG00000108953
ENSG00000164924
ENSG00000091436
ENSG00000115085
ENSG00000128016
ENSG00000106400

### Sheet: complete list IFN
full Hallmark dataset "Interferon gamma"
ENSG00000160710
ENSG00000166710
ENSG00000168062
ENSG00000130303
ENSG00000182326
ENSG00000137752
ENSG00000064012
ENSG00000121797
ENSG00000196776
ENSG00000019582
ENSG00000134326
ENSG00000173786
ENSG00000184371
ENSG00000169245
ENSG00000169248
ENSG00000137628
ENSG00000108771
ENSG00000055332
ENSG00000120690
ENSG00000133106
ENSG00000141971
ENSG00000112773
ENSG00000137200
ENSG00000162645
ENSG00000162654
ENSG00000137198
ENSG00000138642
ENSG00000204525
ENSG00000165949
ENSG00000216490
ENSG00000068079
ENSG00000137965
ENSG00000137959
ENSG00000115267
ENSG00000119922
ENSG00000119917
ENSG00000185885
ENSG00000185201
ENSG00000142089
ENSG00000164136
ENSG00000077238
ENSG00000104432
ENSG00000125347
ENSG00000168310
ENSG00000185507
ENSG00000213928
ENSG00000187608
ENSG00000172183
ENSG00000078081
ENSG00000002549
ENSG00000108679
ENSG00000139679
ENSG00000160932
ENSG00000155363
ENSG00000157601
ENSG00000111912
ENSG00000123609
ENSG00000013374
ENSG00000089127
ENSG00000135114
ENSG00000060491
ENSG00000059378
ENSG00000173193
ENSG00000138496
ENSG00000188313
ENSG00000138035
ENSG00000130589
ENSG00000101000
ENSG00000100567
ENSG00000204264
ENSG00000240065
ENSG00000092010
ENSG00000100911
ENSG00000104312
ENSG00000092098
ENSG00000134321
ENSG00000136514
ENSG00000205413
ENSG00000177409
ENSG00000188404
ENSG00000155287
ENSG00000135899
ENSG00000170581
ENSG00000168394
ENSG00000196116
ENSG00000146859
ENSG00000135148
ENSG00000106785
ENSG00000132109
ENSG00000121060
ENSG00000234127
ENSG00000132256
ENSG00000265972
ENSG00000182179
ENSG00000156587
ENSG00000184979
ENSG00000140105
